# Epigenetic clocks for mice based on age-associated regions that are conserved between mouse strains and human

**DOI:** 10.1101/2022.03.23.485470

**Authors:** Juan Perez-Correa, Vithurithra Tharmapalan, Hartmut Geiger, Wolfgang Wagner

**Affiliations:** Institute for Stem Cell Biology and Cellular Engineering, RWTH Aachen University Medical School, Aachen, Germany; Helmholtz Institute for Biomedical Engineering, RWTH Aachen University Medical School, Aachen, Germany; Institute of Molecular Medicine, Ulm University, Ulm, Germany

**Keywords:** aging, methylation, epigenetics, homology, conserved, predictor, mice, human

## Abstract

Aging of mice can be tracked by DNA methylation changes at specific sites in the genome. In this study, we used the recently released Infinium Mouse Methylation BeadChip to compare such epigenetic modifications in C57BL/6 (B6) and DBA/2J (DBA) mice. We observed marked differences in age-associated DNA methylation in these commonly used inbred mouse strains, indicating that epigenetic clocks for one strain cannot be simply applied to other strains without further verification. In B6 mice age-associated hypomethylation prevailed with focused hypermethylation at CpG islands, whereas in DBA mice CpG islands revealed rather hypomethylation upon aging. Interestingly, the CpGs with highest age-correlation were still overlapping in B6 and DBA mice and included the genes *Hsf4*, *Prima1*, *Aspa*, and *Wnt3a*. Notably, *Hsf4* and *Prima1* were also top candidates in previous studies based on whole genome deep sequencing approaches. Furthermore, *Hsf4*, *Aspa*, and *Wnt3a* revealed highly significant age-associated DNA methylation in the homologous regions in human. Subsequently, we used pyrosequencing of the four relevant regions to establish a targeted epigenetic clock that provided very high correlation with chronological age in independent cohorts of B6 (R^2^ = 0.98) and DBA (R^2^ = 0.91). Taken together, the methylome differs extensively between B6 and DBA mice, while prominent age-associated changes are conserved among these strains and even in humans. Our new targeted epigenetic clock with 4 CpGs provides a versatile tool for other researchers analyzing aging in mice.
