## Supplemental Table S2 for "Epigenetic clocks for mice based on age-associated regions that are conserved between mouse strains and human"

### Sheet: Sup table 1
ID	CpG Mouse Methylation Array	CHR	MAPINFO	Gene	R B6	R2 B6	R DBA	R2 DBA	Mean R2	Homologous location in human (GRCh37)	Homologous CpG Human Methylation 450	R human	R2 human	p-value human	Significant (alpha = 0.01)	Category	Distance in bp	Intersection	Slope
1	cg42528232	5	105409216		-0.968044	0.937109	-0.981952	0.964229	0.950669	-	-	-	-	-	-	-	-	1.08203	-2.56482
2	cg29748675	11	73324349	Aspa	-0.942117	0.887585	-0.986246	0.97268	0.930133	17:3379534:3379655:-1	cg02228185	-0.567026	0.321519	4.48626e-57	Yes	HOM.	-	0.967184	-1.17175
3	cg30271979	11	119210883	Tbc1d16	-0.955903	0.91375	-0.964264	0.929805	0.921778	-	-	-	-	-	-	-	-	1.55994	-1.7968
4	cg30271978	11	119210869	Tbc1d16	-0.958069	0.917895	-0.960676	0.922898	0.920397	-	-	-	-	-	-	-	-	1.33745	-1.72407
5	cg36215530	19	20602346	Aldh1a1	-0.971094	0.943024	-0.947167	0.897125	0.920074	9:75567483:75567613:-1	cg01812894	-0.564696	0.318882	1.60135e-56	Yes	DIST.	958	1.56098	-1.81001
6	cg41908051	5	21373550	Fgl2	-0.949003	0.900607	-0.963531	0.928392	0.914499	7:76828160:76828308:-1	cg14752838	0.0905551	0.00820022	0.0203579	No	DIST.	651	1.13209	-1.48083
7	cg47088623	9	92276475		-0.926811	0.858979	-0.983497	0.967267	0.913123	-	-	-	-	-	-	-	-	1.556	-2.28405
8	cg29601161	11	59283020	Wnt3a	-0.939135	0.881974	-0.970436	0.941746	0.91186	1:228202533:228202658:-1	cg21934230	-0.349429	0.122101	2.83393e-20	Yes	HOM.	-	0.987828	-1.5472
9	cg31044702	12	103214639	Prima1	-0.934616	0.873506	-0.97456	0.949768	0.911637	14:94215181:94215301:1	cg16244889	-0.0442692	0.00195977	0.257534	No	DIST.	3423	2.30735	-2.52871
10	cg29045777	10	118049337		-0.965792	0.932754	-0.933431	0.871294	0.902024	12:68800166:68800280:-1	cg11783364	-0.0864797	0.00747873	0.0267678	No	DIST.	85	2.25191	-2.404
11	cg31044701	12	103214578	Prima1	-0.936977	0.877926	-0.960187	0.921959	0.899943	14:94215119:94215241:1	cg16244889	-0.0442692	0.00195977	0.257534	No	DIST.	3362	1.49302	-1.85353
12	cg46095458	8	105270995	Hsf4	0.944993	0.893012	0.946792	0.896415	0.894714	16:67199792:67199917:1	cg04235075	0.246947	0.0609829	1.43204e-10	Yes	HOM.	-	-0.458364	2.43563
13	cg29372013	11	31713858		-0.945312	0.893616	-0.945821	0.894578	0.894097	5:173098102:173098224:1	cg16488580	-0.181684	0.0330092	2.81945e-06	No	DIST.	593	1.46739	-2.20308
14	cg29601160	11	59282958	Wnt3a	-0.910861	0.829667	-0.978299	0.95707	0.893369	1:228202592:228202736:-1	cg21934230	-0.349429	0.122101	2.83393e-20	Yes	HOM.	-	1.27251	-1.37043
15	cg29748676	11	73324412	Aspa	-0.91264	0.832913	-0.976338	0.953236	0.893074	17:3379471:3379592:-1	cg02228185	-0.567026	0.321519	4.48626e-57	Yes	HOM.	-	1.21465	-1.19421
16	cg36153969	19	11050061	AW112010	-0.905095	0.819197	-0.979644	0.959702	0.889449	-	-	-	-	-	-	-	-	1.07132	-1.60405
17	cg30147805	11	109587193	Wipi1	-0.949301	0.901172	-0.936667	0.877345	0.889259	17:66433315:66433769:1	cg24073074	-0.0944625	0.00892317	0.0155111	No	DIST.	783	1.65304	-1.95637
18	cg37485888	1	133871333		-0.908445	0.825272	-0.975881	0.952343	0.888808	-	-	-	-	-	-	-	-	1.9221	-2.20564
19	cg46095446	8	105270822	Hsf4	0.930738	0.866273	0.954094	0.910296	0.888284	16:67199615:67199736:1	cg04235075	0.246947	0.0609829	1.43204e-10	Yes	HOM.	154	-0.340458	2.72799
20	cg29045784	10	118049610		-0.926853	0.859056	-0.956328	0.914563	0.886809	12:68799873:68799997:-1	cg11783364	-0.0864797	0.00747873	0.0267678	No	DIST.	203	1.1518	-1.94876
21	cg31653076	13	56597874		-0.934627	0.873527	-0.94772	0.898174	0.88585	5:135352606:135352728:1	cg15831285	-0.0549888	0.00302376	0.159493	No	DIST.	6229	1.47447	-1.71288
22	cg30271977	11	119210851	Tbc1d16	-0.939658	0.882957	-0.941532	0.886482	0.884719	17:77987452:77987465:1	cg26350921	-0.024609	0.000605605	0.529223	No	DIST.	23	1.6818	-2.17601
23	cg41451397	4	129020517		-0.936387	0.87682	-0.944694	0.892447	0.884634	1:33464864:33464979:-1	cg19383974	-0.118074	0.0139414	0.00245368	No	DIST.	1279	1.8591	-2.67868
24	cg31999677	13	102652532		-0.944352	0.8918	-0.935392	0.874958	0.883379	5:66532812:66532932:1	cg26096752	-0.104932	0.0110108	0.00714765	No	DIST.	2261	1.72944	-2.17576
25	cg40054396	3	95688305		-0.93041	0.865663	-0.949235	0.901048	0.883356	1:150521140:150521261:-1	cg04863713	0.0129313	0.000167219	0.740957	No	HOM.	-	1.44761	-2.39546
26	cg29838087	11	82139781		-0.918919	0.844412	-0.956774	0.915416	0.879914	-	-	-	-	-	-	-	-	1.57757	-2.40349
27	cg34047092	16	28596352	Fgf12	-0.928294	0.86173	-0.945765	0.894471	0.8781	3:192289143:192289267:1	cg14463292	-0.0408564	0.00166924	0.296081	No	HOM.	-	1.71135	-2.12416
28	cg38799160	2	110180245		0.928595	0.862288	0.942539	0.888381	0.875334	11:27237674:27237797:-1	cg04897044	-0.126245	0.0159378	0.00119422	No	DIST.	885	-0.129666	1.69544
29	cg31394826	13	30332850		-0.911718	0.83123	-0.953329	0.908836	0.870033	-	-	-	-	-	-	-	-	1.14326	-1.31093
30	cg32016143	13	104398027	Adamts6	-0.923544	0.852933	-0.941331	0.886104	0.869519	5:64558563:64558684:-1	cg21878650	-0.361159	0.130436	1.21233e-21	Yes	HOM.	-	2.33492	-2.40814
31	cg40893513	4	53263897		-0.926197	0.857841	-0.93539	0.874954	0.866397	9:107826792:107826912:1	cg14085060	-0.144952	0.021011	0.000195173	No	DIST.	363	1.98067	-2.63909
32	cg46214201	8	115704432		-0.890761	0.793455	-0.967831	0.936696	0.865076	16:79631417:79631534:1	cg00509921	-0.241151	0.0581539	3.91744e-10	Yes	DIST.	855	2.21999	-2.15265
33	cg34675481	17	15378866		0.935321	0.874825	0.922044	0.850165	0.862495	6:170602908:170603029:1	cg04050463	0.00964814	9.30866e-05	0.805181	No	DIST.	483	-0.68121	1.53565
34	cg42324007	5	76815820		-0.910876	0.829696	-0.945869	0.894668	0.862182	4:57118501:57118610:1	cg20529129	-0.0804535	0.00647277	0.039396	No	DIST.	5986	1.55247	-2.05049
35	cg36215524	19	20601608	Aldh1a1	-0.907688	0.823897	-0.947121	0.897039	0.860468	9:75568271:75568385:-1	cg01812894	-0.564696	0.318882	1.60135e-56	Yes	DIST.	178	2.19008	-2.1999
36	cg45373288	8	11469288		0.93265	0.869836	0.919697	0.845843	0.857839	-	-	-	-	-	-	-	-	-1.35321	2.52244
37	cg33511505	15	76462525	Bop1	-0.906223	0.821241	-0.945522	0.894012	0.857626	8:145326468:145326590:1	cg22726273	0.0890571	0.00793116	0.0225391	No	DIST.	58285	1.89443	-2.09102
38	cg40499707	3	151762892		-0.897576	0.805643	-0.952482	0.907222	0.856432	1:79102668:79102773:-1	cg00458211	-0.0770016	0.00592925	0.0486815	No	DIST.	8599	1.39153	-2.47453
39	cg36017697	18	83077948		-0.920912	0.848079	-0.927543	0.860336	0.854207	18:73966158:73966340:-1	cg22063692	-0.0857398	0.00735131	0.0281015	No	DIST.	378	1.52762	-1.98814
40	cg46488091	9	21135157		-0.879527	0.773567	-0.966535	0.93419	0.853879	-	-	-	-	-	-	-	-	1.7129	-1.88309
41	cg31490151	13	41910458		-0.921808	0.849731	-0.922476	0.850963	0.850347	6:11868688:11868802:1	cg07106625	0.0264768	0.000701023	0.498429	No	DIST.	1470	2.296	-2.5327
42	cg47356576	9	119559604		-0.860904	0.741156	-0.978249	0.956972	0.849064	3:38671014:38671153:1	cg27329908	0.030964	0.000958771	0.42851	No	DIST.	782	1.18255	-1.55871
43	cg29852252	11	83534586		-0.884799	0.782869	-0.955871	0.913689	0.848279	17:34216866:34217002:1	cg08542715	0.055012	0.00302632	0.159317	No	DIST.	1026	1.45279	-1.59295
44	cg29825068	11	80613715	Myo1d	0.835971	0.698847	0.99256	0.985174	0.842011	-	-	-	-	-	-	-	-	-0.210382	1.51879
45	cg39955278	3	84467379		-0.890079	0.792241	-0.942797	0.888867	0.840554	4:153872273:153872416:-1	cg13794807	-0.00124637	1.55345e-06	0.974582	No	DIST.	593	1.32121	-2.05046
46	cg43021141	5	146461718	Wasf3	-0.860234	0.740003	-0.966498	0.934118	0.837061	13:27251476:27251597:1	cg16579043	-0.00333976	1.1154e-05	0.931962	No	DIST.	1940	1.00163	-1.64327
47	cg32173949	14	9606891	Fhit	-0.893912	0.799078	-0.934873	0.873987	0.836533	3:59772185:59772308:1	cg20366397	0.0365264	0.00133418	0.350272	No	DIST.	12404	1.2526	-1.54665
48	cg35566435	18	32817719	Tslp	-0.874589	0.764906	-0.952678	0.907594	0.83625	5:110409832:110409996:1	cg21145140	-0.0265732	0.000706134	0.496867	No	DIST.	447	1.64203	-1.7039
49	cg42423927	5	92856694	Shroom3	-0.95482	0.911682	-0.868608	0.75448	0.833081	4:77560840:77560990:1	cg20254658	-0.0344446	0.00118643	0.378431	No	DIST.	5564	1.4565	-2.12746
50	cg43021142	5	146461730	Wasf3	-0.880024	0.774443	-0.94341	0.890022	0.832233	13:27251488:27251597:1	cg16579043	-0.00333976	1.1154e-05	0.931962	No	DIST.	1934	1.00067	-1.93539
51	cg35570411	18	33374105		-0.884861	0.78298	-0.938097	0.880025	0.831503	5:111012892:111013017:1	cg18111924	-0.0794578	0.00631354	0.0419064	No	DIST.	2584	1.48277	-2.26921
52	cg39792107	3	57512581		-0.846929	0.717289	-0.971869	0.944529	0.830909	3:149302393:149302461:1	cg06728055	-0.16299	0.0265656	2.73246e-05	No	DIST.	8141	0.975795	-1.17305
53	cg33820666	15	101398533		-0.866747	0.751251	-0.95371	0.909563	0.830407	-	-	-	-	-	-	-	-	1.20415	-1.41934
54	cg36073249	19	4046200	A0A494BAM8	-0.8691	0.755335	-0.950573	0.903589	0.829462	-	-	-	-	-	-	-	-	1.04382	-1.82684
55	cg42582686	5	111201308		-0.873346	0.762733	-0.94589	0.894708	0.82872	22:28542680:28542811:-1	cg05838101	0.0567165	0.00321676	0.146766	No	DIST.	41188	1.26504	-1.70184
56	cg38749746	2	103284035		-0.900889	0.811602	-0.918682	0.843977	0.827789	11:34663681:34663813:-1	cg11715147	0.115413	0.0133202	0.00307359	No	DIST.	2313	1.95283	-2.24819
57	cg36221364	19	21440953	Gda	-0.877634	0.770242	-0.933827	0.872033	0.821138	-	-	-	-	-	-	-	-	1.10858	-1.69074
58	cg40372598	3	135698598		-0.888743	0.789864	-0.922672	0.851324	0.820594	4:103415165:103415301:-1	cg06501333	0.0281395	0.000791832	0.471838	No	DIST.	3960	1.28539	-2.20965
59	cg38906534	2	124608648		-0.873373	0.762781	-0.936262	0.876586	0.819683	15:48007990:48008113:1	cg14555697	-0.0720475	0.00519084	0.0651549	No	DIST.	1104	1.44694	-2.08229
60	cg42208466	5	64045766		-0.856222	0.733116	-0.949123	0.900834	0.816975	4:37769312:37769434:1	ch.4.37457342R	-0.0180879	0.000327171	0.643773	No	DIST.	11574	1.29467	-2.23371
61	cg28421573	10	44427617		-0.829776	0.688529	-0.972222	0.945216	0.816872	6:106568110:106568240:-1	cg16567330	-0.01932	0.000373263	0.621351	No	DIST.	9383	0.753626	-1.44524
62	cg35566432	18	32817586	Tslp	-0.832157	0.692486	-0.963953	0.929205	0.810845	5:110409665:110409815:1	cg21145140	-0.0265732	0.000706134	0.496867	No	DIST.	273	1.50095	-1.59633
63	cg43472950	6	57534096		-0.817316	0.668005	-0.974863	0.950358	0.809181	-	-	-	-	-	-	-	-	1.18608	-1.67784
64	cg34736156	17	24742468	Msrb1	-0.885268	0.783699	-0.912013	0.831769	0.807734	16:1988482:1988602:-1	cg00905101	-0.197412	0.0389715	3.45422e-07	No	DIST.	256	1.32423	-1.91498
65	cg45488857	8	25028242	Htra4	-0.853696	0.728797	-0.940737	0.884986	0.806892	8:38842521:38842649:-1	cg04904469	-0.0573852	0.00329306	0.142054	No	DIST.	3085	1.0121	-1.53632
66	cg44542650	7	46961236		-0.8305	0.68973	-0.960482	0.922525	0.806128	-	-	-	-	-	-	-	-	0.92261	-1.53419
67	cg47313372	9	115709088		-0.87555	0.766588	-0.917212	0.841279	0.803933	3:31174724:31174847:-1	cg19008646	0.0241817	0.000584752	0.536403	No	DIST.	29310	2.18418	-2.43822
68	cg33403248	15	61453960		-0.855749	0.732306	-0.934541	0.873366	0.802836	-	-	-	-	-	-	-	-	1.14163	-1.76098
69	cg46354352	8	125669938	Map10	0.811307	0.65822	0.973358	0.947426	0.802823	1:232941204:232941284:1	cg15542798	0.0117659	0.000138436	0.763575	No	HOM.	-	-0.185614	1.75151
70	cg38745956	2	102761099		-0.885516	0.784139	-0.90448	0.818084	0.801112	11:35308353:35308474:-1	cg21818891	0.0814302	0.00663088	0.0370587	No	DIST.	2503	2.03326	-2.12688
71	cg43447756	6	54289657		-0.810474	0.656868	-0.971857	0.944506	0.800687	7:29538777:29538893:1	cg18200783	0.0439622	0.00193267	0.260853	No	DIST.	2911	0.983595	-1.38252
72	cg28406607	10	43003584	Sobp	-0.833308	0.694402	-0.947027	0.896861	0.795632	6:107980160:107980281:-1	cg18817459	0.056907	0.00323841	0.145412	No	DIST.	2437	1.82946	-2.30712
73	cg35624803	18	38398547		-0.828252	0.686001	-0.946467	0.895801	0.790901	5:141467454:141467577:1	cg08928100	0.0354127	0.00125406	0.365168	No	DIST.	10266	1.30454	-1.9692
74	cg38244267	2	32437064		-0.874852	0.765366	-0.902895	0.81522	0.790293	9:130850994:130851128:-1	cg13983182	0.0538425	0.00289902	0.168385	No	DIST.	2272	1.64231	-2.15539
75	cg47313364	9	115708294		-0.79117	0.62595	-0.973091	0.946906	0.786428	3:31175575:31175711:-1	cg19008646	0.0241817	0.000584752	0.536403	No	DIST.	30167	1.33683	-1.79416
76	cg31595289	13	52110815		-0.869613	0.756226	-0.90201	0.813622	0.784924	-	-	-	-	-	-	-	-	1.05045	-1.84538
77	cg39436665	2	181579340		-0.823744	0.678554	-0.935613	0.875372	0.776963	20:62582903:62583052:1	cg12778178	0.08616	0.00742355	0.0273371	No	DIST.	577	1.68455	-1.78386
78	cg38563155	2	75073326		0.894245	0.799674	0.868463	0.754227	0.776951	2:177438670:177438794:1	cg13855715	0.0352088	0.00123966	0.367937	No	DIST.	8241	-0.472247	1.74447
79	cg44877787	7	96742392		-0.776184	0.602462	-0.969463	0.939859	0.771161	11:78560123:78560233:-1	cg09419192	-0.134161	0.0179991	0.000570583	No	DIST.	4416	1.22366	-1.579
80	cg28285684	10	25023777		-0.785064	0.616326	-0.958829	0.919353	0.767839	6:131748927:131749040:-1	cg25017349	0.170719	0.029145	1.1e-05	No	DIST.	3211	0.818799	-1.61586
81	cg36337092	19	34598396	Ifit1bl1	-0.794366	0.631017	-0.949174	0.900932	0.765974	10:91138699:91138792:-1	cg15974642	0.02899	0.000840418	0.458545	No	DIST.	1124	1.0719	-1.7239
82	cg39086573	2	148053505		0.741082	0.549202	0.986894	0.97396	0.761581	20:22571813:22571950:1	cg11868728	-0.0306435	0.000939025	0.433308	No	DIST.	3766	-0.583212	1.6769
83	cg29826635	11	80795601		-0.781047	0.610035	-0.955479	0.912941	0.761488	17:31224684:31224831:1	ch.17.28266240F	0.0777074	0.00603844	0.0466468	No	DIST.	17369	1.48631	-2.02063
84	cg42583182	5	111229118		-0.783041	0.613154	-0.951974	0.906255	0.759704	22:28497941:28498063:-1	cg05838101	0.0567165	0.00321676	0.146766	No	DIST.	3556	1.46856	-1.77243
85	cg37463768	1	132035817		0.756973	0.573008	0.97015	0.941192	0.7571	-	-	-	-	-	-	-	-	-0.995174	1.8933
86	cg34577948	17	5101296	Arid1b	0.763218	0.582502	0.963666	0.928653	0.755577	-	-	-	-	-	-	-	-	-0.538146	1.64398
87	cg43447757	6	54289688		-0.756458	0.572229	-0.968765	0.938506	0.755367	7:29538807:29538923:1	cg18200783	0.0439622	0.00193267	0.260853	No	DIST.	2941	1.48777	-1.55126
88	cg30152917	11	110096070		-0.79489	0.63185	-0.932688	0.869908	0.750879	17:66961713:66961822:1	cg12504828	-0.0376174	0.00141507	0.336061	No	DIST.	9603	1.29322	-2.01458
89	cg40421495	3	142561143		-0.808657	0.653927	-0.914143	0.835657	0.744792	-	-	-	-	-	-	-	-	1.05487	-1.76137
90	cg40132461	3	103789290		-0.827719	0.685119	-0.883897	0.781273	0.733196	1:114474068:114474221:-1	cg00786406	-0.0886626	0.00786105	0.0231462	No	DIST.	244	1.8021	-2.2063
91	cg30752303	12	69683577		-0.777276	0.604158	-0.92686	0.859069	0.731614	14:50699937:50700057:1	cg04352495	0.065629	0.00430717	0.0930491	No	DIST.	830	1.45987	-1.9832
92	cg40421504	3	142561449		-0.785119	0.616412	-0.920042	0.846477	0.731445	1:89663296:89663410:-1	cg12614667	0.0254429	0.000647343	0.515356	No	DIST.	515	1.20237	-1.38948
93	cg34176904	16	43334652	Zbtb20	-0.71066	0.505038	-0.969165	0.93928	0.722159	3:114379040:114379161:-1	cg20387392	-0.0170183	0.000289622	0.663504	No	DIST.	681	1.33152	-1.42855
94	cg34356914	16	73105789		-0.862463	0.743843	-0.832936	0.693783	0.718813	3:78546182:78546303:-1	cg11275049	-0.133552	0.0178362	0.000604789	No	DIST.	9907	1.48759	-1.48554
95	cg46396347	9	5345523		-0.779455	0.607549	-0.906896	0.822461	0.715005	11:104769062:104769195:-1	cg09157813	-0.193419	0.0374108	5.98496e-07	No	HOM.	-	1.30397	-1.63674
96	cg38979283	2	132236268		-0.783428	0.61376	-0.902984	0.81538	0.71457	20:5076867:5076976:1	cg05097899	-0.144599	0.0209088	0.000202384	No	DIST.	3821	1.13707	-1.88623
97	cg35442561	18	12861455	Osbpl1a	-0.692884	0.480088	-0.970744	0.942344	0.711216	18:21850872:21851006:1	cg06997114	-0.198015	0.0392099	3.17603e-07	No	DIST.	516	1.08496	-1.31223
98	cg36385288	19	40487802	Sorbs1	-0.687132	0.47215	-0.965253	0.931714	0.701932	10:97289889:97290041:1	cg14101359	0.0164834	0.000271703	0.673459	No	DIST.	10965	0.758362	-1.0368
99	cg37486555	1	133921369		-0.771613	0.595387	-0.897076	0.804745	0.700066	1:203444889:203445009:-1	cg07947930	-0.18586	0.0345438	1.64244e-06	No	HOM.	-	1.42421	-1.92448
100	cg37848245	1	180263599		-0.777785	0.604949	-0.872249	0.760818	0.682884	-	-	-	-	-	-	-	-	1.86491	-1.94433
101	cg43304890	6	35326316		-0.750136	0.562705	-0.887304	0.787308	0.675006	7:135433676:135433797:1	cg01548463	-0.0340412	0.0011588	0.384044	No	HOM.	-	0.83548	-1.2114
102	cg45491202	8	25196567		-0.735449	0.540886	-0.889402	0.791037	0.665961	8:38649310:38649389:-1	cg27460040	-0.216588	0.0469104	2.10157e-08	Yes	DIST.	355	1.00665	-1.75024
103	cg40050820	3	95318738		-0.748961	0.560942	-0.853241	0.72802	0.644481	1:150943802:150943915:-1	cg14827807	-0.156079	0.0243606	5.95541e-05	No	HOM.	-	1.89342	-1.78608
104	cg46893814	9	66833875		-0.632476	0.400026	-0.929462	0.863899	0.631962	15:63570655:63570785:-1	cg17207590	-0.339364	0.115168	3.81852e-19	Yes	DIST.	140	1.19388	-1.31374
105	cg39074822	2	146560691		-0.702861	0.494013	-0.876441	0.768148	0.631081	20:20733342:20733462:1	ch.20.20712870F	0.0147467	0.000217465	0.706173	No	DIST.	31468	1.11783	-1.32393
