## Supplemental Table S3 for "Epigenetic clocks for mice based on age-associated regions that are conserved between mouse strains and human"

### Sheet: Supplemental file 2
Assay	Sample ID	Age (weeks)	Sex	Dataset	%DNAm pos1	%DNAm pos2	%DNAm pos3	%DNAm pos4
Aspa	A180	10	f	B6 training	73.51	89.65
	A178	10	f	B6 training	69.13	87.09
	A175	12	f	B6 training	71.9	84.14
	A182	12	f	B6 training	69.43	83.58
	B444	18	f	B6 training	67.97	81.73
	B191	32	f	B6 training	65.55	79.08
	9498	41	f	B6 training	53.64	71.74
	B728	45	m	B6 training	55.1	70.81
	8560	54	f	B6 training	53.13	72.91
	8918	62	m	B6 training	25.48	45.15
	9009	65	f	B6 training	37.42	62.81
	8604	79	f	B6 training	31.15	55.26
	A127	105	f	B6 training	16.46	30.57
	A039	110	f	B6 training	14.37	28.89
	9692	125	f	B6 training	15.66	25.91
	10 B6	7	m	B6 validation	67.36	83.1
	36 B6	10	f	B6 validation	65.73	80.22
	A024 B6	13	f	B6 validation	61.83	84.2
	A025 B6	13	f	B6 validation	67.95	87.31
	6632 B6	29	f	B6 validation	48.93	69.26
	6633 B6	29	f	B6 validation	50.33	76.54
	5 B6	32	m	B6 validation	56.43	75.15
	40 B6	39	f	B6 validation	44.9	67.67
	37 B6	43	m	B6 validation	52.28	72.38
	38 B6	44	f	B6 validation	40.4	64.66
	3 B6	65	f	B6 validation	33.19	57.2
	34 B6	80	f	B6 validation	27.2	47.72
	7782 B6	112	f	B6 validation	15.27	32.54
	7781 B6	112	f	B6 validation	19.7	39.51
	7776 B6	112	f	B6 validation	23.86	44.95
	9690 B6	115	f	B6 validation	16.19	33.7
	7 DBA	10	f	DBA	61.64	81.85
	4 DBA	13	m	DBA	66.11	82.63
	5 DBA	13	m	DBA	61.34	76.75
	2 DBA	17	f	DBA	59.93	82.93
	D18 DBA	75	f	DBA	30.91	61.08
	D20 DBA	88	m	DBA	25.76	49.69
	D12 DBA	99	f	DBA	25.13	48.38
	D9 DBA	103	m	DBA	21.57	51.34
	D2 DBA	106	m	DBA	35.67	47.16
	D4 DBA	106	m	DBA	22.77	42.8
	D5 DBA	106	f	DBA	27.6	45.95
	7443 DBA	120	f	DBA	25.6	45.62
Region1	A180	10	f	B6 training	57.4	48.51
	A178	10	f	B6 training	57.26	47.85
	A175	12	f	B6 training	52.51	44.09
	A182	12	f	B6 training	53.61	45.12
	B444	18	f	B6 training	62.47	49.27
	B191	32	f	B6 training	49.81	42.41
	9498	41	f	B6 training	51.72	44.98
	B728	45	m	B6 training	48.15	41.37
	8560	54	f	B6 training	48.25	41.36
	8918	62	m	B6 training	42.05	34.69
	9009	65	f	B6 training	42.07	37.51
	8604	79	f	B6 training	43.66	38.97
	A127	105	f	B6 training	31.15	28.99
	A039	110	f	B6 training	30.37	27.8
	9692	125	f	B6 training	35.19	33.38
	10 B6	7	m	B6 validation	55.93	48.3
	36 B6	10	f	B6 validation	50.78	45.36
	A024 B6	13	f	B6 validation	58.76	49.65
	A025 B6	13	f	B6 validation	55.38	46.3
	6632 B6	29	f	B6 validation	46.12	38.26
	6633 B6	29	f	B6 validation	41.13	35.01
	5 B6	32	m	B6 validation	43.23	36.98
	40 B6	39	f	B6 validation	43.45	37.42
	37 B6	43	m	B6 validation	46.04	39.84
	38 B6	44	f	B6 validation	43.05	38.02
	3 B6	65	f	B6 validation	40.46	33.94
	34 B6	80	f	B6 validation	38.14	32.28
	7782 B6	112	f	B6 validation	35.07	31.64
	7781 B6	112	f	B6 validation	38.36	30.92
	7776 B6	112	f	B6 validation	29.58	27.37
	9690 B6	115	f	B6 validation	35.33	32.08
	7 DBA	10	f	DBA	68.47	60.98
	4 DBA	13	m	DBA	67.37	60.12
	5 DBA	13	m	DBA	70.68	62.29
	2 DBA	17	f	DBA	71.17	63.17
	D18 DBA	75	f	DBA	56.14	51.08
	D20 DBA	88	m	DBA	52.84	48.29
	D12 DBA	99	f	DBA	45.71	42.32
	D9 DBA	103	m	DBA	39.51	34.93
	D2 DBA	106	m	DBA	42.3	34.95
	D4 DBA	106	m	DBA	47.76	42.6
	D5 DBA	106	f	DBA	52.72	47.47
	7443 DBA	120	f	DBA	49.36	43.35
Wnt3a	A180	10	f	B6 training	67.8	76.33	77.17
	A178	10	f	B6 training	67.24	75.02	76.9
	A175	12	f	B6 training	63.03	72.26	73.73
	A182	12	f	B6 training	64.26	71.46	74.3
	B444	18	f	B6 training	59.53	68.25	69.09
	B191	32	f	B6 training	45.48	56.63	57.31
	9498	41	f	B6 training	38.04	46.12	45.57
	B728	45	m	B6 training	37.97	47.76	45.52
	8560	54	f	B6 training	31.9	39.57	37.08
	8918	62	m	B6 training	25.46	34.15	32.55
	9009	65	f	B6 training	32.76	41.04	38.46
	8604	79	f	B6 training	27.15	36.23	31.65
	A127	105	f	B6 training	17.75	25.25	24.08
	A039	110	f	B6 training	11.4	16.99	14.89
	9692	125	f	B6 training	8.54	15.13	14.04
	10 B6	7	m	B6 validation	70.38	81.01	81.4
	36 B6	10	f	B6 validation	67.79	77.01	77.16
	A024 B6	13	f	B6 validation	64.48	74.44	77.39
	A025 B6	13	f	B6 validation	68.78	78.33	78.22
	6632 B6	29	f	B6 validation	43.8	55.45	52.21
	6633 B6	29	f	B6 validation	43.18	51.67	50.82
	5 B6	32	m	B6 validation	43.59	52.5	48.88
	40 B6	39	f	B6 validation	39.66	48.62	47.89
	37 B6	43	m	B6 validation	41.71	53.21	49.59
	38 B6	44	f	B6 validation	37.47	47.96	42.77
	3 B6	65	f	B6 validation	31.13	41.13	34.38
	34 B6	80	f	B6 validation	23.29	30.77	26.33
	7782 B6	112	f	B6 validation	12.99	20.61	16.84
	7781 B6	112	f	B6 validation	16.17	24.31	20.68
	7776 B6	112	f	B6 validation	28.77	33.22	32.8
	9690 B6	115	f	B6 validation	11.48	18.39	16.32
	7 DBA	10	f	DBA	67.97	79.26	77.23
	4 DBA	13	m	DBA	67.84	76.84	77.67
	5 DBA	13	m	DBA	64.21	74.48	72
	2 DBA	17	f	DBA	65.13	73.74	74.01
	D18 DBA	75	f	DBA	39.8	45.12	40.8
	D20 DBA	88	m	DBA	30.23	40.56	33.99
	D12 DBA	99	f	DBA	30.28	40.01	34.44
	D9 DBA	103	m	DBA	32	38.87	32.95
	D2 DBA	106	m	DBA	36.22	40.08	43.59
	D4 DBA	106	m	DBA	30.35	36.38	31.88
	D5 DBA	106	f	DBA	29.85	38.98	34.56
	7443 DBA	120	f	DBA	34.19	44.05	38.6
Prima1	A180	10	f	B6 training	100	83.3	85.93
	A178	10	f	B6 training	100	81.49	85.42
	A175	12	f	B6 training	100	79.82	85.62
	A182	12	f	B6 training	100	83.48	87.2
	B444	18	f	B6 training	100	83.3	87.36
	B191	32	f	B6 training	100	80.33	83.32
	9498	41	f	B6 training	91.68	71.32	80.22
	B728	45	m	B6 training	96.63	74.71	81.35
	8560	54	f	B6 training	97.14	75.48	81.03
	8918	62	m	B6 training	71.18	59.72	70.85
	9009	65	f	B6 training	76.74	61.85	71.05
	8604	79	f	B6 training	65.07	54.57	64.62
	A127	105	f	B6 training	54.94	48.84	59.18
	A039	110	f	B6 training	53.56	42.52	56.55
	9692	125	f	B6 training	48.11	38.6	51.97
	10 B6	7	m	B6 validation	100	73.75	78.93
	36 B6	10	f	B6 validation	96.28	73.99	78.73
	A024 B6	13	f	B6 validation	87.28	71.01	78.23
	A025 B6	13	f	B6 validation	98.08	77.44	79.25
	6632 B6	29	f	B6 validation	94.05	72.52	72.6
	6633 B6	29	f	B6 validation	95.31	72.34	79.25
	5 B6	32	m	B6 validation	96.03	72.01	76.41
	40 B6	39	f	B6 validation	84.17	64.28	72.59
	37 B6	43	m	B6 validation	85.12	72.76	70.55
	38 B6	44	f	B6 validation	81.81	64.08	71.99
	3 B6	65	f	B6 validation	77.16	61.31	70.9
	34 B6	80	f	B6 validation	70.87	58.76	69.15
	7782 B6	112	f	B6 validation	41.75	39.93	53.43
	7781 B6	112	f	B6 validation	50.14	43.25	57.42
	7776 B6	112	f	B6 validation	52.27	39.92	53.96
	9690 B6	115	f	B6 validation	46.71	44.51	54.59
	7 DBA	10	f	DBA	95.46	75.07	77.32
	4 DBA	13	m	DBA	89.59	72.07	79.44
	5 DBA	13	m	DBA	95.53	76.47	80.51
	2 DBA	17	f	DBA	100	72.56	77.13
	D18 DBA	75	f	DBA	51.56	55	65.28
	D20 DBA	88	m	DBA	50.74	44.06	62.67
	D12 DBA	99	f	DBA	53.37	42.3	56.5
	D9 DBA	103	m	DBA	50.32	43.95	60.22
	D2 DBA	106	m	DBA	53.17	46.57	63.57
	D4 DBA	106	m	DBA	50.07	39.49	57.33
	D5 DBA	106	f	DBA	59.09	45.94	64.02
	7443 DBA	120	f	DBA	53.59	39.69	57.27
Kcns1	A180	10	f	B6 training	17.85	18.27	14.11
	A178	10	f	B6 training	15.16	17.57	14
	A175	12	f	B6 training	18.95	19.6	14.86
	A182	12	f	B6 training	20.41	18.23	15.06
	B444	18	f	B6 training	17.93	16.87	14.46
	B191	32	f	B6 training	20.57	20.62	18.42
	9498	41	f	B6 training	27.88	29.47	23.79
	B728	45	m	B6 training	26.54	26.83	22.74
	8560	54	f	B6 training	28.44	25.9	23.38
	8918	62	m	B6 training	30.78	25.04	26.56
	9009	65	f	B6 training	33.22	31.17	27.73
	8604	79	f	B6 training	30.67	32.08	26.49
	A127	105	f	B6 training	37.62	36.38	29.46
	A039	110	f	B6 training	38.82	37.28	32.89
	9692	125	f	B6 training	31.26	35.36	31.71
	10 B6	7	m	B6 validation	14.63	15.69	14.34
	36 B6	10	f	B6 validation	22.4	24.64	25.56
	A024 B6	13	f	B6 validation	16.28	17.42	13.5
	A025 B6	13	f	B6 validation	17.58	18.35	15.32
	6632 B6	29	f	B6 validation	25.62	28.09	21.43
	6633 B6	29	f	B6 validation	29.76	29.01	25.17
	5 B6	32	m	B6 validation	21.29	24.31	20.21
	40 B6	39	f	B6 validation	23.92	28.99	27.02
	37 B6	43	m	B6 validation	26.14	30.51	24.27
	38 B6	44	f	B6 validation	27.57	27.93	25.83
	3 B6	65	f	B6 validation	29.38	31.09	26.7
	34 B6	80	f	B6 validation	37.16	41.17	33.36
	7782 B6	112	f	B6 validation	40.37	38.22	33.24
	7781 B6	112	f	B6 validation	36.88	36.38	25.46
	7776 B6	112	f	B6 validation	31.83	33.19	30.01
	9690 B6	115	f	B6 validation	38.27	39.15	32.65
	7 DBA	10	f	DBA	25.24	25.08	20.45
	4 DBA	13	m	DBA	23.41	25.2	18.26
	5 DBA	13	m	DBA	25.18	25.64	19.83
	2 DBA	17	f	DBA	26.92	26.37	21.16
	D18 DBA	75	f	DBA	37.89	34.73	34.35
	D20 DBA	88	m	DBA	41.38	40.21	36.1
	D12 DBA	99	f	DBA	50.95	47.06	45.17
	D9 DBA	103	m	DBA	41.16	40.55	38.02
	D2 DBA	106	m	DBA	49.4	46.66	39.87
	D4 DBA	106	m	DBA	46.08	46.25	43.95
	D5 DBA	106	f	DBA	45.67	45.36	39.3
	7443 DBA	120	f	DBA	43.68	44.4	38.3
Tbc1d16	A180	10	f	B6 training	88.87	79.91	68.52	77
	A178	10	f	B6 training	87.8	76.97	61.68	73.43
	A175	12	f	B6 training	86.77	76.41	65.5	75.18
	A182	12	f	B6 training	88.15	79.26	68.15	77.53
	B444	18	f	B6 training	85.97	74.36	65.89	75.1
	B191	32	f	B6 training	82.15	68.9	60.2	72.5
	9498	41	f	B6 training	72.06	60.12	56.04	67.08
	B728	45	m	B6 training	76.21	62.71	60.24	71.08
	8560	54	f	B6 training	76.81	61.35	60.66	72.16
	8918	62	m	B6 training	67.82	50.93	52.11	65.1
	9009	65	f	B6 training	71.37	53.51	54.39	66.19
	8604	79	f	B6 training	61.79	49.36	48.95	61.4
	A127	105	f	B6 training	54.06	43.08	41.27	53.96
	A039	110	f	B6 training	56.04	43.11	42	54.86
	9692	125	f	B6 training	48.13	40.29	34.23	52.25
	10 B6	7	m	B6 validation	91.9	81.27	68.82	78.32
	36 B6	10	f	B6 validation	90.86	78.76	58.38	62.98
	A024 B6	13	f	B6 validation	89.23	80.22	67.93	79.19
	A025 B6	13	f	B6 validation	90.83	80.39	72.38	80.7
	6632 B6	29	f	B6 validation	79.54	68.05	64.36	76.51
	6633 B6	29	f	B6 validation	77.79	66.74	60.68	70.45
	5 B6	32	m	B6 validation	79.64	67.31	60.61	69.89
	40 B6	39	f	B6 validation	72.54	60.72	57.72	69.14
	37 B6	43	m	B6 validation	82.51	66.62	60.95	71.46
	38 B6	44	f	B6 validation	77.17	60.68	59.3	70.04
	3 B6	65	f	B6 validation	73.35	60.68	59.23	69.98
	34 B6	80	f	B6 validation	68.09	51.06	53.05	67.32
	7782 B6	112	f	B6 validation	65.23	51.26	56.53	69.85
	7781 B6	112	f	B6 validation	60.76	49.77	51.28	66.03
	7776 B6	112	f	B6 validation	60.96	47.73	47.69	58.36
	9690 B6	115	f	B6 validation	57.46	47.86	47.56	63.57
	7 DBA	10	f	DBA	92.6	79.4	73.01	82.32
	4 DBA	13	m	DBA	88.46	80.4	71.31	78.68
	5 DBA	13	m	DBA	87.62	78.27	71.27	81.81
	2 DBA	17	f	DBA	88.89	77.8	70.17	78.61
	D18 DBA	75	f	DBA	66.28	58.78	57.02	70.35
	D20 DBA	88	m	DBA	62.94	47.29	49.89	65.71
	D12 DBA	99	f	DBA	62.44	49.64	50.27	65.15
	D9 DBA	103	m	DBA	60.26	44.3	51.07	64.88
	D2 DBA	106	m	DBA	64.56	54.36	54.05	67.86
	D4 DBA	106	m	DBA	59.54	45.33	50.38	64.61
	D5 DBA	106	f	DBA	73.19	56.95	59.37	71.9
	7443 DBA	120	f	DBA	71.25	56.2	58.9	72.61
Hsf4	A180	10	f	B6 training	19.76	23.42	11.72	31.01
	A178	10	f	B6 training	26.65	25.54	14.49	29.75
	A175	12	f	B6 training	22.11	24.71	12.02	34.43
	A182	12	f	B6 training	21.32	24.42	13.02	32.66
	B444	18	f	B6 training	27.64	30.5	15.14	36.87
	B191	32	f	B6 training	36.49	39.97	19.36	49.26
	9498	41	f	B6 training	44.23	43.51	25.39	54.2
	B728	45	m	B6 training	39.04	44.98	24.66	56.46
	8560	54	f	B6 training	39.35	43.75	24.66	55.65
	8918	62	m	B6 training	40	45.81	25.11	57.05
	9009	65	f	B6 training	46.21	46.81	28.3	58.97
	8604	79	f	B6 training	41.98	48.14	26.34	58.08
	A127	105	f	B6 training	54	54.59	38.14	70.68
	A039	110	f	B6 training	53.16	51.72	32.78	66.26
	9692	125	f	B6 training	54.62	56.07	34.87	66.81
	10 B6	7	m	B6 validation	18.05	16.47	8.49	22.21
	36 B6	10	f	B6 validation	21.91	22.93	12.05	30.19
	A024 B6	13	f	B6 validation	21.42	24.73	10.44	31.42
	A025 B6	13	f	B6 validation	20.67	24.9	12.09	30.12
	6632 B6	29	f	B6 validation	29.16	37.63	19.46	47.37
	6633 B6	29	f	B6 validation	35.89	41.83	20.2	50.47
	5 B6	32	m	B6 validation	33.44	39.49	20.17	46.63
	40 B6	39	f	B6 validation	36.63	42.12	21.87	53.33
	37 B6	43	m	B6 validation	39.11	43.74	24.15	52.35
	38 B6	44	f	B6 validation	37.29	41.16	25.46	54.73
	3 B6	65	f	B6 validation	45.13	48.84	29.75	60.13
	34 B6	80	f	B6 validation	50.17	53.04	32.98	65.29
	7782 B6	112	f	B6 validation	52.14	52.75	31.23	63.89
	7781 B6	112	f	B6 validation	50.04	53.34	35.22	64.83
	7776 B6	112	f	B6 validation	52.15	56.53	40.9	67.71
	9690 B6	115	f	B6 validation	58.18	58.37	39.47	72.12
	7 DBA	10	f	DBA	28.41	32.69	17.52	41.48
	4 DBA	13	m	DBA	31.46	34.48	19.56	45.27
	5 DBA	13	m	DBA	35.42	37.8	20.05	47.37
	2 DBA	17	f	DBA	36.82	39.25	20.96	49
	D18 DBA	75	f	DBA	73.83	67.34	50.33	78.24
	D20 DBA	88	m	DBA	56.69	58.52	40.94	71.48
	D12 DBA	99	f	DBA	72.66	67.09	50.02	77.56
	D9 DBA	103	m	DBA	59.3	63.52	41.49	73.55
	D2 DBA	106	m	DBA	72.2	67.24	52.09	80.25
	D4 DBA	106	m	DBA	64.78	65.79	45.7	74.06
	D5 DBA	106	f	DBA	69.65	62.7	45.98	75.8
	7443 DBA	120	f	DBA	65.99	66.27	49.83	75.27
